# Rephine.r: a pipeline for correcting gene calls and clusters to improve phage pangenomes and phylogenies

**DOI:** 10.1101/2021.04.26.441508

**Authors:** Jason W. Shapiro, Catherine Putonti

## Abstract

**Background:** A pangenome is the collection of all genes found in a set of related genomes. For microbes, these genomes are often different strains of the same species, and the pangenome offers a means to compare gene content variation with differences in phenotypes, ecology, and phylogenetic relatedness. Though most frequently applied to bacteria, there is growing interest in adapting pangenome analysis to bacteriophages. However, working with phage genomes presents new challenges. First, most phage families are under-sampled, and homologous genes in related viruses can be difficult to identify. Second, homing endonucleases and intron-like sequences may be present, resulting in fragmented gene calls. Each of these issues can reduce the accuracy of standard pangenome analysis tools.

**Methods:** We developed an R pipeline called Rephine.r that takes as input the gene clusters produced by an initial pangenomics workflow. Rephine.r then proceeds in two primary steps. First, it identifies three common causes of fragmented gene calls: 1) indels creating early stop codons and new start codons; 2) interruption by a selfish genetic element; and 3) splitting at the ends of the reported genome. Fragmented genes are then fused to create new sequence alignments. In tandem, Rephine.r searches for distant homologs separated into different gene families using Hidden Markov Models. Significant hits are used to merge families into larger clusters. A final round of fragment identification is then run, and results may be used to infer single-copy core genomes and phylogenetic trees.

**Results:** We applied Rephine.r to three well-studied phage groups: the Tevenvirinae (e.g. T4), the Studiervirinae (e.g. T7), and the Pbunaviruses (e.g. PB1). In each case, Rephine.r recovered additional members of the single-copy core genome and increased the overall bootstrap support of the phylogeny. The Rephine.r pipeline is provided through GitHub (https://www.github.com/coevoeco/Rephine.r) as a single script for automated analysis and with utility functions and a walkthrough for researchers with specific use cases for each type of correction.
