## Supplemental Table 1 for "Rephine.r: a pipeline for correcting gene calls and clusters to improve phage pangenomes and phylogenies"

### Sheet: Phage Summary
Accession	Name	Size (bp)	Taxon
NC_048200.1	Pseudomonas phage shl2 genome assembly	40466	Studiervirinae
NC_048180.1	Shigella phage VB_Ship_A7	40058	Studiervirinae
NC_048175.1	Klebsiella phage Pharr	40599	Studiervirinae
NC_048164.1	Escherichia phage HZP2	32448	Studiervirinae
NC_048163.1	Phage NC-A	39536	Studiervirinae
NC_048161.1	Cronobacter phage GW1	39695	Studiervirinae
NC_048138.1	Klebsiella phage Henu1	40352	Studiervirinae
NC_048136.1	Escherichia phage vB_EcoP-Ro45lw	39793	Studiervirinae
NC_048131.1	Klebsiella phage KN3-1 DNA	41059	Studiervirinae
NC_048130.1	Klebsiella phage KN4-1 DNA	41219	Studiervirinae
NC_048129.1	Klebsiella phage KN1-1 DNA	40236	Studiervirinae
NC_048114.1	Klebsiella phage kpssk3	40539	Studiervirinae
NC_048108.1	Yersinia phage PYPS50	39648	Studiervirinae
NC_048105.1	Salmonella phage BSP161	39688	Studiervirinae
NC_048082.1	Enterobacteria phage vB_EcoP_IME390	38396	Studiervirinae
NC_048079.1	Escherichia phage C5	39551	Studiervirinae
NC_048078.1	Escherichia phage N30	39266	Studiervirinae
NC_048071.1	Escherichia phage IMM-002	40060	Studiervirinae
NC_048063.1	Escherichia phage LL2	39382	Studiervirinae
NC_048060.1	Dickeya phage Mysterion	40651	Studiervirinae
NC_048059.1	Dickeya phage Luksen	40729	Studiervirinae
NC_048057.1	Dickeya phage Katbat	40441	Studiervirinae
NC_048052.1	Dickeya phage vB_DsoP_JA10	40131	Studiervirinae
NC_048025.1	Shigella phage SFPH2	40387	Studiervirinae
NC_048023.1	Escherichia virus Vec13	39747	Studiervirinae
NC_048014.1	Klebsiella phage vB_KpnP_IME321	39906	Studiervirinae
NC_048004.1	Salmonella phage 3A_8767	38821	Studiervirinae
NC_048002.1	Escherichia phage SRT7	39883	Studiervirinae
NC_047997.1	Pseudomonas phage PFP1	40914	Studiervirinae
NC_047984.1	Escherichia phage vB_EcoP_S523	39825	Studiervirinae
NC_047981.1	Pseudomonas phage PspYZU08	40184	Studiervirinae
NC_047971.1	Klebsiella virus KP32 isolate 196	40337	Studiervirinae
NC_047970.1	Klebsiella virus KP32 isolate 195	40540	Studiervirinae
NC_047969.1	Klebsiella virus KP32 isolate 194	41161	Studiervirinae
NC_047968.1	Klebsiella virus KP32 isolate 192	40635	Studiervirinae
NC_047965.1	Pseudomonas phage 22PfluR64PP	40822	Studiervirinae
NC_047964.1	Dickeya phage Ninurta	39699	Studiervirinae
NC_047963.1	Pectobacterium phage Jarilo	40552	Studiervirinae
NC_047961.1	Dickeya phage Dagda	40484	Studiervirinae
NC_047942.1	Escherichia phage Ebrios	39752	Studiervirinae
NC_047940.1	Yersinia phage YpsP-G	38288	Studiervirinae
NC_047939.1	Yersinia phage YpP-Y	37714	Studiervirinae
NC_047937.1	Yersinia phage fPS-54-ocr genome assembly	40075	Studiervirinae
NC_047936.1	Yersinia phage fPS-53 genome assembly	40694	Studiervirinae
NC_047935.1	Yersinia phage fPS-59 genome assembly	38391	Studiervirinae
NC_047934.1	Yersinia phage fPS-9 genome assembly	39034	Studiervirinae
NC_047927.1	Escherichia phage YZ1	38823	Studiervirinae
NC_047923.1	Escherichia phage HZ2R8	39482	Studiervirinae
NC_047922.1	Pseudomonas phage Henninger	40923	Studiervirinae
NC_047908.1	Klebsiella phage SH-Kp 152410	40945	Studiervirinae
NC_047895.1	Escherichia phage EG1	39919	Studiervirinae
NC_047886.1	Pectobacterium phage DU_PP_II	40142	Studiervirinae
NC_047874.1	Pseudomonas virus Pf1 ERZ-2017	39195	Studiervirinae
NC_047873.1	Pseudomonas phage UNO-SLW1	39215	Studiervirinae
NC_047867.1	Enterobacteria phage T7M	38202	Studiervirinae
NC_047864.1	Enterobacteria phage T3	38209	Studiervirinae
NC_047844.1	Serratia phage 2050H2	39216	Studiervirinae
NC_047843.1	Leclercia phage 10164-302	39064	Studiervirinae
NC_047842.1	Klebsiella phage 2044-307w	40048	Studiervirinae
NC_047832.1	Pasteurella phage PHB01	37287	Studiervirinae
NC_047829.1	Escherichia phage ST31	39693	Studiervirinae
NC_047827.1	Pseudomonas virus KNP	40491	Studiervirinae
NC_047826.1	Pseudomonas virus WRT	40214	Studiervirinae
NC_047819.1	Pectobacterium phage PPWS4 DNA	39906	Studiervirinae
NC_047808.1	Escherichia phage vB_EcoP_F	39300	Studiervirinae
NC_047799.1	Klebsiella phage K5-4	40163	Studiervirinae
NC_047798.1	Klebsiella phage K5-2	41116	Studiervirinae
NC_047789.1	Pectobacterium phage PP74	39790	Studiervirinae
NC_047782.1	Klebsiella phage vB_KpnP_IL33	41335	Studiervirinae
NC_047781.1	Klebsiella phage vB_KpnP_BIS33	41697	Studiervirinae
NC_047780.1	Klebsiella phage vB_KpnP_PRA33	40605	Studiervirinae
NC_047777.1	Escherichia phage ZG49	40291	Studiervirinae
NC_047774.1	Serratia phage SM9-3Y	39631	Studiervirinae
NC_047773.1	Klebsiella phage vB_KpnP_KpV766	41283	Studiervirinae
NC_047772.1	Klebsiella phage vB_KpnP_KpV767	40395	Studiervirinae
NC_047771.1	Klebsiella phage vB_KpnP_KpV763	40765	Studiervirinae
NC_047766.1	Escherichia phage ECA2	38890	Studiervirinae
NC_047761.1	Klebsiella phage vB_KpnP_IME205	41310	Studiervirinae
NC_047755.1	Yersinia phage phiYe-F10	39210	Studiervirinae
NC_047747.1	Pseudomonas phage phiPsa17	40525	Studiervirinae
NC_007636.1	Enterobacteria phage K1F	39699	Studiervirinae
NC_031937.1	Escherichia phage LM33_P1 genome assembly	38979	Studiervirinae
NC_031943.1	Escherichia phage vB_EcoP_GA2A	40470	Studiervirinae
NC_031258.1	Salmonella phage BP12A	39696	Studiervirinae
NC_031115.1	Morganella phage vB_MmoP_MP2	39616	Studiervirinae
NC_031114.1	Escherichia phage 64795_ec1	39235	Studiervirinae
NC_031092.1	Citrobacter phage SH2	39158	Studiervirinae
NC_031066.1	Citrobacter phage SH1	39434	Studiervirinae
NC_031018.1	Citrobacter phage SH4	39274	Studiervirinae
NC_031123.1	Citrobacter phage SH3	39444	Studiervirinae
NC_029102.1	Enterobacter phage E-2	36051	Studiervirinae
NC_028880.1	Citrobacter phage phiCFP-1	38625	Studiervirinae
NC_028772.1	Enterobacter phage phiEap-1	39133	Studiervirinae
NC_028977.1	Klebsiella phage vB_KpnP_KpV289	41054	Studiervirinae
NC_028863.1	Escherichia phage P694	40477	Studiervirinae
NC_028822.1	Escherichia phage P483	40829	Studiervirinae
NC_028800.1	Klebsiella phage K5	41698	Studiervirinae
NC_028795.1	Enterobacter phage E-3	31522	Studiervirinae
NC_028688.1	Klebsiella phage vB_Kp1	40114	Studiervirinae
NC_028661.1	Pseudomonas phage PPPL-1	41149	Studiervirinae
NC_028655.1	Yersinia phage vB_YenP_AP10	39235	Studiervirinae
NC_011085.3	Morganella phage MmP1	38457	Studiervirinae
NC_027387.1	Escherichia phage CICC 80001	38810	Studiervirinae
NC_027292.1	Pseudomonas phage Pf-10	39167	Studiervirinae
NC_025451.1	Yersinia phage vB_YenP_AP5	38646	Studiervirinae
NC_024379.1	Escherichia phage PE3-1	39093	Studiervirinae
NC_024362.1	Pseudomonas phage phiPSA2	40472	Studiervirinae
NC_023558.1	Cronobacter phage Dev2 complete genome	38966	Studiervirinae
NC_023715.1	Yersinia phage Yep-phi	38616	Studiervirinae
NC_023576.1	Citrobacter phage CR44b complete genome	39207	Studiervirinae
NC_023548.1	Citrobacter phage CR8 complete genome	39651	Studiervirinae
NC_023005.1	Pseudomonas phage PPpW-4 DNA	41386	Studiervirinae
NC_022744.1	Erwinia phage FE44	39860	Studiervirinae
NC_021062.1	Pseudomonas phage Phi-S1	40192	Studiervirinae
NC_019510.1	Erwinia phage vB_EamP-L1	39282	Studiervirinae
NC_019416.1	Stenotrophomonas phage IME15	38513	Studiervirinae
NC_015719.1	Enterobacteria phage K30	40940	Studiervirinae
NC_015271.1	Salmonella phage Vi06 complete sequence	38368	Studiervirinae
NC_015264.1	Pseudomonas phage phiIBB-PF7A	40973	Studiervirinae
NC_015249.1	Enterobacteria phage 285P	39270	Studiervirinae
NC_015208.1	Pseudomonas phage phi15	39562	Studiervirinae
NC_015159.1	Vibrio phage ICP3	39162	Studiervirinae
NC_013647.1	Klebsiella phage KP32	41119	Studiervirinae
NC_013651.1	Vibrio phage N4	38497	Studiervirinae
NC_011534.1	Kluyvera phage Kvp1	39472	Studiervirinae
NC_011038.1	Yersinia phage Yepe2	38677	Studiervirinae
NC_011043.1	Klebsiella phage K11	41181	Studiervirinae
NC_011045.1	Enterobacteria phage 13a	38841	Studiervirinae
NC_011042.1	Enterobacteria phage EcoDS1	39252	Studiervirinae
NC_011040.1	Enterobacteria phage BA14	39816	Studiervirinae
NC_010807.1	Salmonella phage phiSG-JL2	38815	Studiervirinae
NC_008694.1	Yersinia phage Berlin	38564	Studiervirinae
NC_007456.1	Enterobacteria phage K1F	39704	Studiervirinae
NC_007149.1	Vibriophage VP4	39503	Studiervirinae
NC_004777.1	Yersinia pestis phage phiA1122	37555	Studiervirinae
NC_004665.1	Pseudomonas phage gh-1	37359	Studiervirinae
NC_003298.1	Enterobacteria phage T3	38208	Studiervirinae
NC_001271.1	Yersinia phage phiYeO3-12	39600	Studiervirinae
NC_001604.1	Enterobacteria phage T7	39937	Studiervirinae
NC_047801.2	Pectobacterium phage PP47	40995	Studiervirinae
NC_047797.2	Pectobacterium phage PP81	40751	Studiervirinae
NC_048201.1	Pseudomonas phage 17A chromosome 1	40242	Studiervirinae
NC_048135.1	Enterobacter phage EcpYZU01	39767	Studiervirinae
NC_047980.1	Klebsiella phage SH-Kp 152234	40578	Studiervirinae
NC_047856.1	Enterobacter phage KNP3	44911	Studiervirinae
NC_049511.1	Acinetobacter phage AM101	166487	Tevenvirinae
NC_049494.1	Acinetobacter phage vB_AbaM_PhT2	166330	Tevenvirinae
NC_049493.1	Acinetobacter phage Lazarus	165151	Tevenvirinae
NC_049492.1	Acinetobacter phage Kimel	167922	Tevenvirinae
NC_049491.1	Acinetobacter phage Apostate	164746	Tevenvirinae
NC_049490.1	Acinetobacter phage Berthold	165927	Tevenvirinae
NC_049479.1	Acinetobacter phage Konradin	166210	Tevenvirinae
NC_049464.1	Serratia phage Muldoon	167547	Tevenvirinae
NC_049445.1	Acinetobacter phage AbTZA1	168223	Tevenvirinae
NC_049441.1	Acinetobacter phage KARL-1	166560	Tevenvirinae
NC_049438.1	Acinetobacter phage vB_ApiM_fHyAci03	165975	Tevenvirinae
NC_048849.1	Enterobacter phage vB_EclM_CIP9	174924	Tevenvirinae
NC_048798.1	Klebsiella phage Marfa	168532	Tevenvirinae
NC_048694.1	Klebsiella phage vB_Kpn_F48	170764	Tevenvirinae
NC_048674.1	Aeromonas phage AS-sw	230024	Tevenvirinae
NC_048673.1	Aeromonas phage AS-zj	229929	Tevenvirinae
NC_048646.1	Cronobacter phage vB_CsaM_leE	181570	Tevenvirinae
NC_048645.1	Cronobacter phage vB_CsaM_leB	177907	Tevenvirinae
NC_042138.1	Klebsiella phage PMBT1 genome assembly	175206	Tevenvirinae
NC_042130.1	Escherichia phage slur04	167298	Tevenvirinae
NC_042129.1	Escherichia phage slur03	167467	Tevenvirinae
NC_042078.1	Shigella phage Sf24	168112	Tevenvirinae
NC_042077.1	Shigella phage Sf21	166002	Tevenvirinae
NC_042067.1	Citrobacter phage CF1 ERZ-2017	171911	Tevenvirinae
NC_042044.1	Salmonella phage Melville	159323	Tevenvirinae
NC_042039.1	Shigella phage Sf22	166283	Tevenvirinae
NC_041990.1	Escherichia phage ST0	170496	Tevenvirinae
NC_041981.1	Klebsiella phage Miro	176055	Tevenvirinae
NC_041980.1	Enterobacter phage phiEap-3	175814	Tevenvirinae
NC_041936.1	Escherichia phage ECD7	164706	Tevenvirinae
NC_041864.1	Escherichia coli O157 typing phage 6	160570	Tevenvirinae
NC_041863.1	Escherichia coli O157 typing phage 3	168733	Tevenvirinae
NC_031934.1	Escherichia phage MX01	168929	Tevenvirinae
NC_031928.1	Escherichia phage WG01	169936	Tevenvirinae
NC_031103.1	Escherichia phage vB_EcoM-UFV13	165772	Tevenvirinae
NC_031095.1	Klebsiella phage PKO111	168758	Tevenvirinae
NC_031090.1	Shigella phage SHSML-52-1	169621	Tevenvirinae
NC_031087.1	Klebsiella phage vB_KpnM_KpV477	168272	Tevenvirinae
NC_031057.1	Citrobacter phage vB_CfrM_CfP1	180219	Tevenvirinae
NC_031047.1	Escherichia phage HY03	170770	Tevenvirinae
NC_031030.1	Escherichia phage UFV-AREG1	170788	Tevenvirinae
NC_031011.1	Shigella phage SHFML-26	168993	Tevenvirinae
NC_031085.1	Shigella phage SHBML-50-1	166634	Tevenvirinae
NC_031065.1	Salmonella phage vB_SnwM_CGG4-1	159878	Tevenvirinae
NC_031020.1	Morganella phage vB_MmoM_MP1	163201	Tevenvirinae
NC_030953.1	Shigella phage SHFML-11	170650	Tevenvirinae
NC_029091.1	Escherichia phage APCEc01	168771	Tevenvirinae
NC_028857.1	Citrobacter phage Merlin	172733	Tevenvirinae
NC_028755.1	Citrobacter phage Margaery	178182	Tevenvirinae
NC_029013.1	Citrobacter phage IME-CF2	177688	Tevenvirinae
NC_028957.1	Enterobacteria phage vB_EcoM_VR26	171541	Tevenvirinae
NC_028940.1	Pectobacterium bacteriophage PM2	170286	Tevenvirinae
NC_028927.1	Escherichia phage slur02	167298	Tevenvirinae
NC_028925.1	Enterobacteria phage vB_EcoM_VR25	170822	Tevenvirinae
NC_028894.1	Enterobacteria phage vB_EcoM_VR20	170336	Tevenvirinae
NC_028881.1	Enterobacteria phage vB_EcoM_VR5	170473	Tevenvirinae
NC_028847.1	Enterobacteria phage QL01	170527	Tevenvirinae
NC_028829.1	Vibrio phage ValKK3	248088	Tevenvirinae
NC_028780.1	Escherichia phage slur07	167124	Tevenvirinae
NC_028773.1	Cronobacter phage S13	182145	Tevenvirinae
NC_028762.1	Proteus phage vB_PmiM_Pm5461	161989	Tevenvirinae
NC_028750.1	Klebsiella phage Matisse	176081	Tevenvirinae
NC_028686.1	Klebsiella phage JD18	166313	Tevenvirinae
NC_028683.1	Edwardsiella phage PEi20 DNA	177643	Tevenvirinae
NC_028448.1	Escherichia phage slur14	167467	Tevenvirinae
NC_021529.2	Vibrio phage nt-1	247511	Tevenvirinae
NC_018087.3	Acinetobacter phage ZZ1	166687	Tevenvirinae
NC_027983.1	Enterobacteria phage AR1 DNA	167435	Tevenvirinae
NC_027979.1	Enterobacteria phage RB68	168401	Tevenvirinae
NC_024124.2	Escherichia phage vB_EcoM_JS09	169148	Tevenvirinae
NC_026607.2	Salmonella phage STP4-a	159914	Tevenvirinae
NC_027349.1	Escherichia phage HY01	166977	Tevenvirinae
NC_027331.1	Citrobacter phage Moon	170341	Tevenvirinae
NC_027404.1	Yersinia phage PST	167785	Tevenvirinae
NC_027353.1	Yersinia phage phiD1 complete genome	167063	Tevenvirinae
NC_027344.1	Salmonella phage STML-198	158099	Tevenvirinae
NC_025829.1	Shigella phage pSs-1	164999	Tevenvirinae
NC_025437.1	Shigella phage Shf125875	169062	Tevenvirinae
NC_025448.1	Enterobacteria phage RB27	165179	Tevenvirinae
NC_025425.1	Enterobacteria phage GEC-3S complete genome	163424	Tevenvirinae
NC_025419.1	Enterobacteria phage RB3	168402	Tevenvirinae
NC_025414.1	Citrobacter phage Miller	178171	Tevenvirinae
NC_025449.1	Escherichia phage ECML-134	166783	Tevenvirinae
NC_024125.2	Escherichia phage e11/2	168470	Tevenvirinae
NC_024794.1	Escherichia phage vB_EcoM_PhAPEC2	167318	Tevenvirinae
NC_024121.1	Serratia phage PS2	167266	Tevenvirinae
NC_023688.1	Aeromonas phage PX29	222006	Tevenvirinae
NC_023561.1	Enterobacter phage PG7	173276	Tevenvirinae
NC_023568.1	Vibrio phage VH7D	246964	Tevenvirinae
NC_021344.2	Escherichia phage Lw1	176227	Tevenvirinae
NC_020416.1	Salmonella phage S16	160221	Tevenvirinae
NC_020080.1	Klebsiella phage KP27	174413	Tevenvirinae
NC_019538.1	Aeromonas phage CC2	231743	Tevenvirinae
NC_019505.1	Escherichia phage wV7	166452	Tevenvirinae
NC_019503.1	Enterobacteria phage ime09	166499	Tevenvirinae
NC_019500.1	Enterobacteria phage Bp7	168066	Tevenvirinae
NC_019399.1	Enterobacteria phage vB_EcoM_ACG-C40	167396	Tevenvirinae
NC_019398.1	Cronobacter phage vB_CsaM_GAP161	178193	Tevenvirinae
NC_018855.1	Enterobacteria phage HX01	169158	Tevenvirinae
NC_015457.1	Shigella phage Shfl2	165919	Tevenvirinae
NC_015251.1	Aeromonas phage 65	235229	Tevenvirinae
NC_015250.1	Acinetobacter phage 133	159801	Tevenvirinae
NC_014792.1	Enterobacteria phage vB_EcoM-VR7	169285	Tevenvirinae
NC_014663.1	Acinetobacter phage Acj9	169947	Tevenvirinae
NC_014662.1	Enterobacteria phage CC31	165540	Tevenvirinae
NC_014661.1	Acinetobacter phage Acj61	164093	Tevenvirinae
NC_014660.1	Acinetobacter phage Ac42	167716	Tevenvirinae
NC_014636.1	Aeromonas phage phiAS5	225268	Tevenvirinae
NC_014595.1	Shigella phage SP18	170605	Tevenvirinae
NC_014467.1	Enterobacteria phage RB16	176788	Tevenvirinae
NC_014260.1	Enterobacteria phage IME08	172253	Tevenvirinae
NC_014036.1	Klebsiella phage KP15	174436	Tevenvirinae
NC_012741.1	Enterobacteria phage JS10	171451	Tevenvirinae
NC_012740.1	Enterobacteria phage JSE	166418	Tevenvirinae
NC_012638.1	Escherichia virus RB14	165429	Tevenvirinae
NC_012635.1	Enterobacteria phage RB51	168394	Tevenvirinae
NC_010105.1	Enterobacteria phage JS98	170523	Tevenvirinae
NC_009821.1	Enterobacteria phage Phi1	164270	Tevenvirinae
NC_008515.1	Bacteriophage RB32	165890	Tevenvirinae
NC_005083.2	Vibrio phage KVP40	244834	Tevenvirinae
NC_007023.1	Enterobacteria phage RB43	180500	Tevenvirinae
NC_005260.1	Aeromonas phage Aeh1	233234	Tevenvirinae
NC_005066.1	Enterobacteria phage RB49	164018	Tevenvirinae
NC_004928.1	Enterobacteria phage RB69	167560	Tevenvirinae
NC_000866.4	Enterobacteria phage T4	168903	Tevenvirinae
NC_041919.1	Escherichia phage CF2	168188	Tevenvirinae
NC_041920.1	Escherichia phage HP3	170254	Tevenvirinae
NC_050151.1	Pseudomonas phage crassa	66295	Pbunaviruses
NC_050150.1	Pseudomonas phage antinowhere	65852	Pbunaviruses
NC_050149.1	Pseudomonas phage vB_PaeM_USP_1	65918	Pbunaviruses
NC_050148.1	Pseudomonas virus Pa193	66657	Pbunaviruses
NC_050147.1	Pseudomonas phage Epa13	65680	Pbunaviruses
NC_050146.1	Pseudomonas phage Epa7	65629	Pbunaviruses
NC_050145.1	Pseudomonas phage PaGU11	65554	Pbunaviruses
NC_050144.1	Pseudomonas phage Epa14	65797	Pbunaviruses
NC_050143.1	Pseudomonas phage datas	60746	Pbunaviruses
NC_048626.1	Pseudomonas phage PA01	66220	Pbunaviruses
NC_048806.1	Pseudomonas virus PA8P1	65690	Pbunaviruses
NC_048745.1	Pseudomonas phage vB_PaeM_SCUT-S1	66086	Pbunaviruses
NC_048744.1	Pseudomonas phage EPa61	65905	Pbunaviruses
NC_048699.1	Pseudomonas phage vB_PaeM_LS1	66095	Pbunaviruses
NC_048676.1	Pseudomonas phage SL1	65847	Pbunaviruses
NC_048675.1	Pseudomonas phage BrSP1	66189	Pbunaviruses
NC_048663.1	Pseudomonas phage R26	65737	Pbunaviruses
NC_048662.1	Pseudomonas phage R12	65415	Pbunaviruses
NC_042080.1	Pseudomonas phage vB_PaeM_E215	66789	Pbunaviruses
NC_042079.1	Pseudomonas phage vB_PaeM_E217	66291	Pbunaviruses
NC_041902.1	Pseudomonas phage PA5	66182	Pbunaviruses
NC_041870.1	Pseudomonas phage vB_PaeM_CEB_DP1	66158	Pbunaviruses
NC_041865.1	Pseudomonas phage phiKTN6	65994	Pbunaviruses
NC_028971.1	Pseudomonas phage DL68	66111	Pbunaviruses
NC_028939.1	Pseudomonas phage vB_Pae_PS44	68871	Pbunaviruses
NC_028745.1	Pseudomonas phage DL60	66103	Pbunaviruses
NC_026600.1	Pseudomonas phage vB_PaeM_C1-14_Ab28	66181	Pbunaviruses
NC_026586.1	Pseudomonas phage vB_PaeM_PAO1_Ab27	66299	Pbunaviruses
NC_019935.1	Pseudomonas phage KPP12 DNA	64144	Pbunaviruses
NC_019451.1	Pseudomonas phage NH-4	66116	Pbunaviruses
NC_017674.1	Pseudomonas phage JG024	66275	Pbunaviruses
NC_011810.1	Pseudomonas phage PB1	65764	Pbunaviruses
NC_011756.1	Pseudomonas phage SN	66390	Pbunaviruses
NC_011703.1	Pseudomonas phage 14-1	66235	Pbunaviruses
NC_011166.1	Pseudomonas phage LMA2	66530	Pbunaviruses
NC_011165.1	Pseudomonas phage LBL3	64427	Pbunaviruses
NC_009015.1	Burkholderia ambifaria phage BcepF1	72415	Pbunaviruses
NC_007810.1	Pseudomonas phage F8	66015	Pbunaviruses
